# Reprogramming of lactate metabolism is linked to the oncogenesis of the virus-induced leukemia

**DOI:** 10.1101/2022.08.12.503711

**Authors:** Kosuke Toyoda, Jun-ichirou Yasunaga, Yuichiro Arima, Kenichi Tsujita, Azusa Tanaka, Osama Hussein, Miyu Sonoda, Miho Watanabe, Takafumi Shichijo, Daisuke Kurita, Kazutaka Nakashima, Kyohei Yamada, Hiroaki Miyoshi, Koichi Ohshima, Masao Matsuoka

## Abstract

Acceleration of glycolysis is a common trait of cancer. A key metabolite, lactate, is properly secreted from cancer cells, since its accumulation is toxic. Here, we report that a viral oncogene, HTLV-1 bZIP factor (HBZ), bimodally upregulates TAp73 to promote lactate excretion from adult T-cell leukemia-lymphoma (ATL) cells. HBZ protein binds to EZH2 and reduces its occupancy of the TAp73 promoter. Meanwhile, *HBZ* RNA activates TAp73 transcription via the BATF3-IRF4 machinery. TAp73 upregulates the lactate transporters MCT1 and MCT4. Inactivation of TAp73 leads to intracellular accumulation of lactate, inducing cell death in ATL cells. Furthermore, TAp73 knockout diminished development of inflammation in HBZ-transgenic mice. An MCT1/4 inhibitor, syrosingopine, decreased the growth of ATL cells in vitro and in vivo. MCT1/4 expression was positively correlated with TAp73 in many cancers, and their upregulations were associated with dismal prognosis. Activation of the TAp73-MCT1/4 pathway could be a common mechanism contributing to oncogenesis.
