## Supplemental Table 3 for "Reprogramming of lactate metabolism is linked to the oncogenesis of the virus-induced leukemia"

### Sheet: Tube template
Primers for Murine Genotyping
HBZ-genotype-F	5’-TGTAGGCTCAGATTCCCAACCAA-3’
HBZ-genotype-R	5’-TCTTCTCCTCAGCCCGTCGC-3’
TAp73-genotype-F	5’-GCCCTTCAGGACTATTAGAAAATGC-3’
TAp73-genotype-R	5’-GTAACCTGCATAACTGTGCATTACA-3’
DNp73-genotype-F	5’-TGCTTGAGAGGAGCAACAGGGAG-3’
DNp73-genotype-R	5’-GGTGAGAATGCCAACTCTCAGT-3’
Small RNAs for CRISPR/Cas9
TAp73-crRNA	5’-CAGAGAACUCCACAGGUGCUCGAAGG-3’
DNp73-crRNA	5’-CACGAGCCUACCAUGCUUUACGUCGG-3’
tracrRNA	5’-AAACAGCAUAGCAAGUUAAAAUAAGGCUAGUCCGUUAUCAACUUGAAAAAGUGGCACCGAGUCGGUGCU-3’
Short hairpin RNAs for TP73
shRNA1	5’-CTGTCATGGCCCAGTTCAATC-3’
shRNA2	5’-CCAAGGGTTACAGAGCATTTA-3’
Primers for RT-qPCR
TAp73.RT-qPCR-F	5’-GCACCACGTTTGAGCACCTCT-3’
TAp73.RT-qPCR-R	5’-GCAGATTGAACTGGGCCATGA-3’
DNp73.RT-qPCR-F	5’-TGCTGTACGTCGGTGACC-3’
DNp73.RT-qPCR-R	5’-TCGAAGGTGGAGCTGGGTTG-3’
EZH1.RT-qPCR-F	5’-CACCACATAGTCAGTGCTTCCTG-3’
EZH1.RT-qPCR-R	5’-AGTCTGACAGCGAGAGTTAGCC-3’
EZH2.RT-qPCR-F	5’-GACCTCTGTCTTACTTGTGGAGC-3’
EZH2.RT-qPCR-R	5’-CGTCAGATGGTGCCAGCAATAG-3’
MCT1.RT-qPCR-F	5’-TTGTTGGTGGCTGCTTGTCAGG-3’
MCT1.RT-qPCR-R	5’-TCATGGTCAGAGCTGGATTCAAG-3’
MCT2.RT-qPCR-F	5’-TGCTGGCTGTTATGTACGCAGG-3’
MCT2.RT-qPCR-R	5’-GCCAACACCATTCCAAGACAGC-3’
MCT3.RT-qPCR-F	5’-TGCAGTTCGAGGTGCTCATGGC-3’
MCT3.RT-qPCR-R	5’-GTTCTTCAACACATCCACCAGGC-3’
MCT4.RT-qPCR-F	5’-CCACAAGTTCTCCAGTGCCATTG-3’
MCT4.RT-qPCR-R	5’-CGCCAGGATGAACACGTACATG-3’
18srRNA.qPCR-F	5’-CGGCGTTATTCCCATGAC-3’
18srRNA.qPCR-R	5’-GTGCCCTTCCGTCAATTC-3’
Primers for ChIP-qPCR
TAp73-promoter-mouse-F	5’-GACGGCGGGTTATAAGGGTG-3’
TAp73-promoter-mouse-R	5’-CAAGAAAGGCGCTAAGCCTG-3’
TAp73-promoter-human-F	5’-CGGGCTAAAAAGGCGCTAAC-3’
TAp73-promoter-human-R	5’-CTAGGCGGGTTATATGGGCG-3’
ATACseq-peak-human-F	5’-TGTGAGTTCCTTTCCTGTTCTGAGT-3’
ATACseq-peak-human-R	5’-TCAGCCTGCTTGGATCCTCAAC-3’
DNp73-promoter-human-F	5’-CCCTGGTGGGTTTAATTATGGAGC-3’
DNp73-promoter-human-R	5’-CATGAGTATTCATCCAAGTCCGGG-3’
EZH2-promoter-human-F	5’-CTGGAAGCCAAGTTTGAACCAGTTC-3’
EZH2-promoter-human-R	5’-GCACCACTAGGAGCGGCCAG-3’
MCT1-promoter-human-F	5’-CTAACCGTTATATGCGCGGATCG-3’
MCT1-promoter-human-R	5’-GTACTGGAACAAGCAAACGAGG-3’
MCT4-promoter-human-F	5’-CACCTCCCCACCAAAGGGG-3’
MCT4-promoter-human-R	5’-GGAGTCCAGGCTCGCTTCG-3’
Sequences between the Kpn1 and Xho1 sites of pNL3.2.CMV used for luciferase assay (For Figure 3D, see Luciferase assay section of the STAR Methods)
For Figures 3E and S3D	5’-GGTACCGCCTCCCCTCCCCGCGCCCATATAACCCGCCTAGGGGCCGGGCAGCCCGCCCTGCCTCCGAGCTCGTTTCCTGTAATAACTCACACTCGAGGATATCAAGATCT-3’
For Figures 3F and S3E	5’-GGTACCTTTCCTGTTCTGAGTCACAGAGCTCGATGAATACTCATGAGGAATAAAGGGGTGGGCCGCGGGTTTTGTTGTTGGATTCAGCCACTCGAGGATATCAAGATCT-3’
For Figure 4C	5’-GGTACCAACTGGTTCAAACTTGGCGAGCTCTGCCGCGTTTGGCGCTCGGTCCGGTCGCGTCCGACACCCGGTGGGACTCAGAAGGCAGTGCTCGAGGATATCAAGATCT-3’
For SLC16A1 in Figures 6C and S5B	5’-GGTACCTGCTCCGGCCCCGGCGGGTTATAAGGCAGCCTCGCTGGCCCGGCCAGACAAAGTGGTGAGGAGCTCAGCCTGCGCCACCACGTCCTCGAGGATATCAAGATCT-3’
For SLC16A3_P1 in Figures 6C and S5B	5’-GGTACCAGGACGTTGGGACCTGCCGAGCTCCGCGCCAGCGACCCGAGCACTTAAAGTCGCCCCCGGCGCGGAGCGGACCGGCAGAGGCGGCTCGAGGATATCAAGATCT-3’
For SLC16A3_P2 in Figures 6C and S5B	5’-GGTACCCGGAGCCACCTGGGGAAACGGAAGTTCAGGGAGGGCGAGGCCGTGCCCCACATCCAGGCAGAGCTCAGGACGTTGGGACCTGCCCTCGAGGATATCAAGATCT-3’
